# The Unreasonable Effectiveness of Convolutional Neural Networks in Population Genetic Inference

**DOI:** 10.1101/336073

**Authors:** Lex Flagel, Yaniv Brandvain, Daniel R. Schrider

## Abstract

Population-scale genomic datasets have given researchers incredible amounts of information from which to infer evolutionary histories. Concomitant with this flood of data, theoretical and methodological advances have sought to extract information from genomic sequences to infer demographic events such as population size changes and gene flow among closely related populations/species, construct recombination maps, and uncover loci underlying recent adaptation. To date most methods make use of only one or a few summaries of the input sequences and therefore ignore potentially useful information encoded in the data. The most sophisticated of these approaches involve likelihood calculations, which require theoretical advances for each new problem, and often focus on a single aspect of the data (e.g. only allele frequency information) in the interest of mathematical and computational tractability. Directly interrogating the entirety of the input sequence data in a likelihood-free manner would thus offer a fruitful alternative. Here we accomplish this by representing DNA sequence alignments as images and using a class of deep learning methods called convolutional neural networks (CNNs) to make population genetic inferences from these images. We apply CNNs to a number of evolutionary questions and find that they frequently match or exceed the accuracy of current methods. Importantly, we show that CNNs perform accurate evolutionary model selection and parameter estimation, even on problems that have not received detailed theoretical treatments. Thus, when applied to population genetic alignments, CNN are capable of outperforming expert-derived statistical methods, and offer a new path forward in cases where no likelihood approach exists.
