## Supplementary material for "The Unreasonable Effectiveness of Convolutional Neural Networks in Population Genetic Inference"

### Sheet: Sheet1
Table S1: Demographic parameter ranges used to simulate 3-epoch population size histories.
Parameter	Distribution	Units
N0 (Present day population size)	~U(100, 40000)	# of diploid individuals
T1 (Time of more recent change)	~U(1, 3500)	# of generations
N1 (Middle-epoch population size)	~U(100, 5000)	# of diploid individuals
T2 (Time of more acient change)	~U(1, 3500) + T1	# of generations
N2 (Ancesntral population size)	~U(100, 20000)	# of diploid individuals
