## Supplementary material for "The Unreasonable Effectiveness of Convolutional Neural Networks in Population Genetic Inference"

### Sheet: Sheet1
Table S2: The effect of different neural network input/output/architecture hyperparameters on demographic inference error.
Convolution type	Kernel size	Log-scaled output?	Scale as 0/255 or -1/1	Sort chromosomes?	Use dropout?	Best RMSE on validation set	Training completed successfully?
1D	2	Yes	0/255	Yes	Yes	0.43366	Yes
1D	2	Yes	0/255	Yes	No	0.43452	Yes
1D	4	Yes	0/255	Yes	No	0.45043	Yes
1D	4	Yes	0/255	Yes	Yes	0.45277	Yes
1D	2	Yes	-1/1	Yes	No	0.46476	Yes
1D	8	Yes	0/255	Yes	No	0.46748	Yes
1D	2	No	0/255	Yes	No	0.4682	Yes
1D	4	Yes	-1/1	Yes	No	0.47119	Yes
2D	8	No	-1/1	Yes	Yes	0.47375	Yes
1D	10	Yes	0/255	Yes	No	0.47419	Yes
1D	6	Yes	0/255	Yes	No	0.47759	Yes
1D	6	Yes	0/255	Yes	Yes	0.47863	Yes
1D	2	No	-1/1	Yes	No	0.48028	Yes
1D	2	Yes	0/255	No	No	0.48398	Yes
1D	10	No	0/255	Yes	No	0.48425	Yes
1D	8	Yes	0/255	Yes	Yes	0.4846	Yes
1D	4	No	0/255	Yes	No	0.48487	Yes
1D	6	No	0/255	Yes	No	0.48531	Yes
1D	2	Yes	0/255	No	Yes	0.48678	Yes
1D	4	Yes	0/255	No	No	0.48712	Yes
1D	2	No	0/255	Yes	Yes	0.48919	Yes
1D	2	No	0/255	No	No	0.4921	Yes
1D	2	Yes	-1/1	Yes	Yes	0.49429	Yes
2D	2	No	0/255	No	No	0.4944	Yes
1D	2	Yes	-1/1	No	No	0.49474	Yes
2D	10	No	0/255	No	No	0.49548	Yes
2D	6	No	0/255	No	No	0.49712	Yes
1D	6	Yes	0/255	No	No	0.49726	Yes
1D	8	Yes	-1/1	Yes	No	0.4982	Yes
1D	8	No	0/255	Yes	No	0.49868	Yes
1D	10	Yes	-1/1	Yes	No	0.49956	Yes
2D	4	No	0/255	No	No	0.50094	Yes
2D	2	No	0/255	Yes	No	0.50131	Yes
2D	4	Yes	0/255	No	Yes	0.50272	Yes
1D	4	Yes	0/255	No	Yes	0.5036	Yes
2D	4	No	0/255	Yes	No	0.50401	Yes
1D	4	No	0/255	Yes	Yes	0.50447	Yes
2D	2	Yes	-1/1	No	No	0.5062	Yes
1D	6	No	0/255	No	No	0.50647	Yes
2D	10	No	0/255	Yes	No	0.50684	Yes
1D	10	Yes	0/255	No	No	0.50713	Yes
2D	4	No	0/255	No	Yes	0.50724	Yes
1D	10	No	0/255	Yes	Yes	0.50829	Yes
2D	8	No	0/255	No	Yes	0.50857	Yes
2D	2	Yes	-1/1	No	Yes	0.50883	Yes
1D	6	No	0/255	Yes	Yes	0.509	Yes
2D	6	Yes	0/255	Yes	No	0.50989	Yes
1D	8	Yes	0/255	No	No	0.50995	Yes
2D	4	Yes	0/255	Yes	No	0.51069	Yes
2D	4	Yes	-1/1	Yes	No	0.51215	Yes
2D	2	Yes	0/255	No	Yes	0.51276	Yes
1D	8	No	0/255	Yes	Yes	0.5143	Yes
2D	2	No	0/255	No	Yes	0.51565	Yes
1D	10	No	0/255	No	No	0.5159	Yes
1D	6	Yes	0/255	No	Yes	0.51599	Yes
2D	2	Yes	0/255	No	No	0.517	Yes
2D	2	No	0/255	Yes	Yes	0.51795	Yes
2D	4	Yes	0/255	No	No	0.51804	Yes
1D	4	No	0/255	No	No	0.51836	Yes
2D	2	Yes	0/255	Yes	Yes	0.51898	Yes
2D	4	Yes	0/255	Yes	Yes	0.52009	Yes
2D	8	No	0/255	Yes	No	0.5209	Yes
1D	8	No	0/255	No	No	0.52141	Yes
1D	4	Yes	-1/1	Yes	Yes	0.5225	Yes
2D	8	Yes	0/255	No	No	0.52269	Yes
2D	2	Yes	-1/1	Yes	No	0.5228	Yes
2D	6	Yes	0/255	No	No	0.52325	Yes
1D	8	Yes	0/255	No	Yes	0.5233	Yes
2D	10	Yes	0/255	No	No	0.52344	Yes
2D	10	Yes	0/255	Yes	No	0.52387	Yes
1D	8	No	0/255	No	Yes	0.52433	Yes
2D	8	Yes	0/255	Yes	No	0.52604	Yes
1D	2	No	0/255	No	Yes	0.52846	Yes
2D	8	Yes	0/255	No	Yes	0.52871	Yes
2D	10	No	0/255	No	Yes	0.52941	Yes
2D	2	Yes	0/255	Yes	No	0.52958	Yes
2D	6	Yes	0/255	No	Yes	0.53018	Yes
2D	10	Yes	0/255	No	Yes	0.53022	Yes
2D	10	Yes	0/255	Yes	Yes	0.53094	Yes
1D	4	No	0/255	No	Yes	0.53113	Yes
2D	6	Yes	0/255	Yes	Yes	0.53121	Yes
1D	4	Yes	-1/1	No	No	0.53128	Yes
2D	8	Yes	0/255	Yes	Yes	0.53166	Yes
1D	6	No	0/255	No	Yes	0.53593	Yes
2D	6	No	0/255	Yes	Yes	0.53594	Yes
1D	10	No	0/255	No	Yes	0.53876	Yes
1D	6	Yes	-1/1	Yes	No	0.54236	Yes
2D	2	No	-1/1	No	Yes	0.54245	Yes
2D	8	No	-1/1	No	No	0.54486	Yes
2D	4	No	0/255	Yes	Yes	0.54579	Yes
1D	10	Yes	0/255	No	Yes	0.54657	Yes
1D	6	Yes	-1/1	No	No	0.54797	Yes
1D	2	No	-1/1	No	Yes	0.55024	Yes
2D	8	No	0/255	Yes	Yes	0.55082	Yes
1D	10	Yes	0/255	Yes	Yes	0.55126	Yes
2D	6	No	0/255	No	Yes	0.55361	Yes
1D	2	Yes	-1/1	No	Yes	0.55675	Yes
1D	2	No	-1/1	Yes	Yes	0.56034	Yes
2D	8	Yes	-1/1	No	Yes	0.56211	Yes
2D	8	Yes	-1/1	Yes	Yes	0.56429	Yes
1D	10	No	-1/1	Yes	No	0.56876	Yes
1D	8	No	-1/1	Yes	No	0.56882	Yes
1D	4	Yes	-1/1	No	Yes	0.56926	Yes
1D	4	No	-1/1	Yes	No	0.57048	Yes
1D	8	Yes	-1/1	No	No	0.57153	Yes
1D	8	Yes	-1/1	Yes	Yes	0.57243	Yes
2D	6	No	-1/1	No	Yes	0.57244	Yes
1D	4	No	-1/1	Yes	Yes	0.5744	Yes
2D	6	Yes	-1/1	Yes	Yes	0.576	Yes
2D	2	No	-1/1	Yes	Yes	0.58475	Yes
1D	2	No	-1/1	No	No	0.58683	Yes
2D	6	No	-1/1	Yes	Yes	0.58912	Yes
1D	6	No	-1/1	Yes	Yes	0.59344	Yes
1D	6	Yes	-1/1	Yes	Yes	0.5951	Yes
1D	8	No	-1/1	No	No	0.59538	Yes
2D	4	Yes	-1/1	Yes	Yes	0.59608	Yes
1D	10	No	-1/1	Yes	Yes	0.59614	Yes
1D	6	No	-1/1	No	No	0.60107	Yes
1D	10	Yes	-1/1	No	No	0.60112	Yes
2D	10	No	0/255	Yes	Yes	0.6013	Yes
1D	10	Yes	-1/1	Yes	Yes	0.60278	Yes
1D	4	No	-1/1	No	Yes	0.60363	Yes
2D	10	No	-1/1	Yes	Yes	0.60514	Yes
2D	10	Yes	-1/1	Yes	Yes	0.60647	Yes
2D	6	Yes	-1/1	No	Yes	0.6091	Yes
1D	10	No	-1/1	No	Yes	0.61734	Yes
2D	4	Yes	-1/1	No	Yes	0.62071	Yes
1D	8	Yes	-1/1	No	Yes	0.63701	Yes
1D	6	Yes	-1/1	No	Yes	0.63836	Yes
1D	8	No	-1/1	No	Yes	0.64752	Yes
2D	10	Yes	-1/1	No	Yes	0.65482	Yes
1D	10	Yes	-1/1	No	Yes	0.65489	Yes
1D	6	No	-1/1	No	Yes	0.65749	Yes
1D	6	No	-1/1	Yes	No	0.66679	Yes
2D	8	No	-1/1	No	Yes	0.67035	Yes
1D	8	No	-1/1	Yes	Yes	0.69229	Yes
2D	10	No	-1/1	No	Yes	0.74261	Yes
2D	2	Yes	-1/1	Yes	Yes	1.01088	Yes
2D	4	No	-1/1	No	Yes	1.0233	Yes
2D	4	No	-1/1	Yes	Yes	1.0233	Yes
1D	4	No	-1/1	No	No	32.9327	Yes
2D	6	No	0/255	Yes	No	7806.45	Yes
2D	2	No	-1/1	No	No	6.7479e+07	Yes
2D	2	No	-1/1	Yes	No	4518991104	Yes
2D	8	No	-1/1	Yes	No	4.60909e+10	Yes
2D	6	No	-1/1	No	No	1.15145e+12	Yes
2D	8	No	0/255	No	No	2665620766720	Yes
2D	4	No	-1/1	Yes	No	3.86927e+12	Yes
1D	10	No	-1/1	No	No	4.89921e+12	Yes
2D	4	No	-1/1	No	No	2.25995e+13	Yes
2D	6	Yes	-1/1	No	No	114115489751367	Yes
2D	6	Yes	-1/1	Yes	No	213637705383280	Yes
2D	8	Yes	-1/1	No	No	469160938470113	Yes
2D	8	Yes	-1/1	Yes	No	799467425727774	Yes
2D	6	No	-1/1	Yes	No	1989572783914350	Yes
2D	10	No	-1/1	Yes	No	2436211278285370	Yes
2D	4	Yes	-1/1	No	No	2.3411e+16	Yes
2D	10	Yes	-1/1	No	No	8.20899e+16	Yes
2D	10	Yes	-1/1	Yes	No	1.23838e+17	Yes
2D	10	No	-1/1	No	No	4.76226e+17	Yes
